# A novel family of sugar-specific phosphodiesterases that remove zwitterionic modifications of *N*-acetylglucosamine

**DOI:** 10.1101/2023.06.01.543256

**Authors:** Samantha L. Fossa, Brian P. Anton, Daniel W. Kneller, Laudine M.C. Petralia, Madison L. Boisvert, Mehul B. Ganatra, Saulius Vainauskas, S. Hong Chan, Cornelis H. Hokke, Jeremy M. Foster, Christopher H. Taron

**Affiliations:** New England Biolabs, 240 County Road, Ipswich, MA 01938, USA; Department of Parasitology, Leiden University – Center of Infectious Diseases, Leiden University Medical Center, Leiden, The Netherlands

**Keywords:** Phosphorylcholine, phosphodiesterase, functional metagenomics, parasitology, glycobiology, glycan analysis, N-glycans, *N*-acetylglucosamine (GlcNAc), glycosphingolipid

## Abstract

The zwitterions phosphorylcholine (PC) and phosphoethanolamine (PE) are often found esterified to certain sugars in polysaccharides and glycoconjugates in a wide range of biological species. One such modification involves PC attachment to the 6-carbon of *N*-acetylglucosamine (GlcNAc-6-PC) in N-glycans and glycosphingolipids (GSLs) of parasitic nematodes, a modification that helps the parasite evade host immunity. Knowledge of enzymes involved in the synthesis and degradation of PC and PE modifications is limited. More detailed studies on such enzymes would contribute to a better understanding of the function of PC modifications and have potential application in the structural analysis of zwitterion-modified glycans. In this study, we used functional metagenomic screening to identify phosphodiesterases encoded in a human fecal DNA fosmid library that remove PC from GlcNAc-6-PC. A novel bacterial phosphodiesterase was identified and biochemically characterized. This enzyme (termed GlcNAc-PDase) shows remarkable substrate preference for GlcNAc-6-PC and GlcNAc-6-PE, with little or no activity on other zwitterion-modified hexoses. The identified GlcNAc-PDase protein sequence is a member of the large endonuclease/exonuclease/phosphatase (EEP) superfamily where it defines a distinct subfamily of related sequences of previously unknown function, mostly from *Clostridium* bacteria species. Finally, we demonstrate use of GlcNAc-PDase to confirm the presence of GlcNAc-6-PC in N-glycans and GSLs of the parasitic nematode *Brugia malayi* in a glycoanalytical workflow.
