## Supporting Information Table 2 for "A novel family of sugar-specific phosphodiesterases that remove zwitterionic modifications of *N*-acetylglucosamine"

### Sheet: A - Figure 6
1m/z = monoisotopic mass detected using MALDI-TOF-MS in negative-ion mode (m/z [M-H]-) with 2-AA as terminal end modification
2S/N = signal-to-noise ratio
3Intensity = signal intensity
4Area = peak area
5Glycan compositions =
H = hexose, N = N-acetylhexosamine, F = fucose, PC = phosphorylcholine, A = glucuronic acid
NA = non glycan peak generated by contaminants originating from the experimental prodecure (e. g. glucose polymers, enzyme preparation...) or from the matrix
6Dev. = Deviation between experimental and theoritical mass for the proposed glycan composition
7Accuracy (PPM) = mass accuracy in parts per million (ppm)
A-1) Undigested control								A-2) + GlcNAc-PDase								B-1) Undigested control								B-2) + GlcNAc-Pdase
m/z1	S/N2	Intens.3	Area4	Glycan composition5	Dev.6	Accuracy (PPM)7		m/z1	S/N2	Intens.3	Area4	Glycan composition5	Dev.6	Accuracy (PPM)7		m/z1	S/N2	Intens.3	Area4	Glycan composition5	Dev.6	Accuracy (PPM)7		m/z1	S/N2	Intens.3	Area4	Glycan composition5	Dev.6	Accuracy (PPM)7
1037.35	11	6910	2385	NA				1013.05	22	15019	8633	NA				1352.62	39	11172	12303	NA				1013.15	23	9750	5827	NA
1051.5	13	7696	3260	NA				1036.05	32	22488	15016	NA				1360.62	17	4789	5367	H3N2PC2	-0.14577301300005274	-107.136		1036.16	27	11689	5794	NA
1057.52	15	8959	4071	NA				1037.43	18	12748	5403	NA				1401.66	166	47829	57186	H2N3PC2	-0.1492239120002523	-106.462		1052.15	25	10778	5732	NA
1157.41	14	8341	3712	NA				1052.05	37	26190	14795	NA				1429.52	13	3562	6364	NA				1093.12	11	4795	3518	NA
1187.42	10	5999	2602	NA				1093.01	13	9549	6108	NA				1555.62	12	3195	4474	NA				1116.12	20	9035	5342	NA
1190.34	10	5693	2627	NA				1116	34	24560	14117	NA				1566.64	10	2768	4271	F2H2N4	-0.04499329500026761	-287.196		1132.12	46	20402	10795	NA
1196.38	48	42046	12015	NA				1132	84	60100	32869	NA				1574.69	18	4828	6282	NA				1156.06	11	4829	2576	NA
1341.32	44	24024	12675	F1H3N2PC1	0.168656	125.739		1155.96	14	10370	5000	NA				1604.78	77	20352	27264	H2N4PC2	-0.1898513810001532	-118.304		1187.63	21	9252	6571	NA
1349.44	12	6476	5707	NA				1157.45	15	11134	7667	NA				1615.74	146	38543	53413	H2N4PC1A1	-0.1732431580001048	-107.222		1236.48	357	155421	99334	H2N3PC1	-0.0247037	-19.979
1354.3	140	76624	39644	H5N2	0.175914	129.893		1184.89	18	12718	8418	NA				1642.77	14	3585	6014	H2N5PC1	-0.15595861500014507	-94.9364		1264.5	18	7633	8520	NA
1382.3	51	27250	14412	F1H2N3PC1	0.218205	157.857		1185.95	15	11054	3152	NA				1788.84	10	2269	4462	F1H2N5PC1	-0.1680498069999885	-93.9435		1360.5	16	6722	4491	H3N2PC1	-0.015773	-11.5935
1398.34	238	127054	73620	H3N3PC1	0.198272	141.791		1187.47	12	8702	6203	NA												1477.59	13	5088	4053	H2N5
1495.41	30	14999	12819	NA				1190.39	11	8047	5967	NA												1555.57	16	5940	5505	NA
1500.34	39	19373	11704	NA				1196.39	21	14885	8242	NA												1566.59	17	6115	6082	F2H2N4	0.0050067	3.19593
1502.36	18	9100	5689	NA				1233.35	256	181711	142415	H3N3	0.10164	82.4096										1574.59	24	8839	6973	NA
1525.37	13	6393	3906	F2H3N3	0.172707	113.223		1341.37	45	30707	26412	F1H3N2PC1	0.113656	84.7311										1596.61	12	4158	3554	NA
1530.36	35	16924	10443	NA				1354.36	180	120886	107676	H5N2	0.116914	86.3243										1604.65	83	29496	26021	H2N4PC2	-0.0598514	-37.2987
1544.39	469	222162	161346	F1H3N3PC1	0.176029	113.979		1379.38	12	7724	7719	F1H3N3	0.125549	91.018										1615.63	199	70046	60596	H2N4PC1A1	-0.0632432	-39.1446
1582.4	119	54392	35317	F1H3N4	0.187921	118.757		1382.36	48	31673	29711	F1H2N3PC1	0.155205	112.276										1642.65	12	4124	3883	H2N5PC1	-0.0359586	-21.8906
1601.4	53	24067	16780	H3N4PC1	0.188492	117.705		1436.4	19	11851	12116	H3N4	0.135013	93.9939										1788.74	14	4028	4657	F1H2N5PC1	-0.0680498	-38.0434
1744.44	16	6362	5141	F1H4N4	0.202745	116.223		1495.46	33	20361	22906	NA												1845.76	11	3131	3869	H2N6PC1	-0.0665861	-36.0752
1747.45	24	9522	7539	F1H3N4PC1	0.198401	113.538		1500.4	48	29034	32639	NA
1785.47	143	54305	44231	F1H3N5	0.197294	110.5		1525.42	15	8697	10382	F2H3N3	0.145458	95.3556
								1530.43	39	22851	26442	NA
								1541.38	13	7635	10639	NA
								1544.46	594	347293	462786	F1H3N3PC1
								1566.48	10	5564	7761	NA
								1582.48	176	100040	120732	F1H3N4	0.112921	71.3573
								1601.48	52	29251	35918	H3N4PC1
								1714.52	10	5180	7878	NA
								1744.56	23	10825	15716	F1H4N4	0.0827448	47.4302
								1747.57	25	11738	17969	F1H3N4PC1	0.0774011	44.2907
								1785.58	206	94153	146144	F1H3N5	0.0862939	48.3281

### Sheet: B - Figure S15
1m/z = monoisotopic mass detected using MALDI-TOF-MS in negative-ion mode (m/z [M-H]-) with 2-AA as terminal end modification
2S/N = signal-to-noise ratio
3Intensity = signal intensity
4Area = peak area
5Glycan compositions =
H = hexose, N = N-acetylhexosamine, F = fucose, PC = phosphorylcholine, A = glucuronic acid
NA = non glycan peak generated by contaminants originating from the experimental prodecure (e. g. glucose polymers, enzyme preparation...) or from the matrix
6Dev. = Deviation between experimental and theoritical mass for the proposed glycan composition
7Accuracy (PPM) = mass accuracy in parts per million (ppm)
A-1) Undigested control								A-2) + GlcNAc-PDase								B-1) + β-N-Acetylhexosominidasef								B-2) + β-N-Acetylhexosominidasef + GlcNAc-PDase
m/z1	S/N2	Intens.3	Area4	Glycan composition5	Dev.6	Accuracy (PPM)7		m/z1	S/N2	Intens.3	Area4	Glycan composition5	Dev.6	Accuracy (PPM)7		m/z1	S/N2	Intens.3	Area4	Glycan composition5	Dev.6	Accuracy (PPM)7		m/z1	S/N2	Intens.3	Area4	Glycan composition5	Dev.6	Accuracy (PPM)7
918.131	7	3952	4112	NA				901.144	10	1089	398	NA				811.049	7	4801	1888	NA				835.062	13	3788	1609	NA
1033.35	86	44396	18312	H2N2PC1	0.0229238	22.1839		916.178	10	1063	293	NA				830.276	18	12684	4185	H2N1PC1	0.0165513	19.9346		877.153	9	2718	1052	NA
1146.57	8	3831	3299	NA				917.149	16	1730	556	NA				854.95	10	7324	3384	NA				888.961	8	2413	1268	NA
1195.37	142	62647	32397	H3N2PC1	0.0607472	50.8188		919.174	8	859	279	NA				855.98	10	6902	2351	NA				901.16	14	4482	1979	NA
1223.36	43	18298	10623	NA				935.146	9	921	291	NA				856.964	42	30269	12375	NA				916.176	13	4514	1577	NA
1236.37	14	5896	3668	H2N3PC1	0.0812963	65.7538		940.168	12	1264	421	NA				858.938	8	5971	2729	NA				916.529	23	7544	2698	NA
								956.131	7	744	384	NA				878.921	8	5787	1975	NA				917.24	12	3906	4526	NA
								973.076	8	903	349	NA				957.087	7	4844	1626	NA				919.193	7	2379	681	NA
								997.092	7	760	286	NA				980.121	10	6771	1992	NA				924.208	7	2312	1186	NA
								1012.07	8	830	327	NA				981.109	13	9431	3111	NA				933.146	7	2333	1093	NA
								1013.09	18	1896	711	NA				996.104	8	5404	1709	NA				935.161	7	2275	1234	NA
								1033.33	37	3939	1532	H2N2PC1	0.0489238	47.3459		997.099	15	10796	3730	NA				940.199	17	5943	2981	NA
								1052.09	44	4648	1788	NA				1020.12	8	5336	1892	NA				956.189	9	3089	1644	NA
								1093.03	12	1235	502	NA				1036.11	6	4165	1641	NA				958.095	10	3403	1757	NA
								1116.05	33	3446	1360	NA				1061.13	6	4134	1964	NA				961.395	6	2239	1152	NA
								1132.03	84	8613	3512	NA				1083.15	11	7424	4396	NA				974.128	11	4050	2064	NA
								1168.96	10	962	343	NA				1084.16	18	11832	5741	NA				980.159	12	4268	1826	NA
								1184.94	20	1967	838	NA				1099.17	7	4551	1729	NA				981.151	27	9887	4804	NA
								1195.35	71	6925	2958	H3N2PC1	0.0807472	67.5512		1100.16	17	11380	4544	NA				996.139	10	3669	1418	NA
								1223.34	17	1646	892	NA				1128.08	7	4504	2089	NA				997.148	30	11041	5520	NA
								1236.38	7	615	277	H2N3PC1	0.0802963	64.945		1195.4	106	64980	32031	H3N2PC1	0.0287472	24.0482		1004.16	9	3155	1753	NA
								1243.12	9	843	369	NA				1223.39	32	19452	11657	NA				1013.13	23	8531	4187	NA
																1267.65	8	4788	8548	NA				1020.17	15	5666	3217	NA
																1326.14	8	4424	2570	NA				1036.15	31	11702	6077	NA
																1342.14	6	3392	2469	NA				1038.23	8	3024	1618	NA
																								1052.15	30	11490	5917	NA
																								1061.18	7	2687	1999	NA
																								1077.18	9	3338	2349	NA
																								1083.22	7	2880	1544	NA
																								1084.23	23	8796	5547	NA
																								1100.21	24	9349	5997	NA
																								1116.13	19	7606	5090	NA
																								1119.47	7	2726	1919	NA
																								1132.12	33	13395	7711	NA
																								1195.43	169	69878	40219	H3N2PC1	-0.00525278	-4.39403
																								1223.43	41	16846	12419	NA
																								1286.17	7	2872	3117	NA
																								1302.17	10	4170	3788	NA
																								1310.23	8	3274	2920	NA
																								1325.21	11	4656	2672	NA
																								1326.22	17	7029	6051	NA
																								1342.2	15	6046	5483	NA
																								1365.22	7	2839	2627	NA

### Sheet: C - Figure S16
1m/z = monoisotopic mass detected using MALDI-TOF-MS in negative-ion mode (m/z [M-H]-) with 2-AA as terminal end modification
2S/N = signal-to-noise ratio
3Intensity = signal intensity
4Area = peak area
5Glycan compositions =
H = hexose, N = N-acetylhexosamine, F = fucose, PC = phosphorylcholine, A = glucuronic acid
NA = non glycan peak generated by contaminants originating from the experimental prodecure (e. g. glucose polymers, enzyme preparation...) or from the matrix
6Dev. = Deviation between experimental and theoritical mass for the proposed glycan composition
7Accuracy (PPM) = mass accuracy in parts per million (ppm)
A-1) Undigested control								A-2) + GlcNAc-PDase								B-1) + α1-2,3,6 Mannosidase								B-2) + α1-2,3,6 Mannosidase + GlcNAc-PDase
m/z1	S/N2	Intens.3	Area4	Glycan composition5	Dev.6	Accuracy (PPM)7		m/z1	S/N2	Intens.3	Area4	Glycan composition5	Dev.6	Accuracy (PPM)7		m/z1	S/N2	Intens.3	Area4	Glycan composition5	Dev.6	Accuracy (PPM)7		m/z1	S/N2	Intens.3	Area4	Glycan composition5	Dev.6	Accuracy (PPM)7
1101.35	6	6478	3042	NA				1004.25	10	4829	2601	NA				818.265	16	2934	840	NA				835.099	6	1026	489	NA
1146.53	6	7313	1871	NA				1013.2	58	29683	16947	NA				885.425	9	1690	640	NA				877.216	8	1299	566	NA
1192.28	43	38434	18282	H4N2	0.146091	122.531		1036.23	40	20336	11851	NA				892.319	14	2803	1127	NA				901.224	11	1850	855	NA
1195.32	105	91581	47230	H3N2PC1	0.108747	90.9775		1046.29	8	3871	2244	NA				905.293	16	3239	1142	NA				915.312	17	2860	1431	NA
1233.32	24	20679	9707	H3N3	0.13264	107.547		1050.18	7	3379	2362	NA				931.28	8	1536	839	NA				916.213	12	2041	746	NA
1272.27	14	12155	5670	NA				1052.21	32	16213	10770	NA				955.43	7	1493	1028	NA				917.23	18	3112	1618	NA
1338.34	6	6086	1235	F1H4N2	0.144	107.596		1093.14	29	14718	9103	NA				971.332	9	1930	1412	NA				919.215	8	1433	613	NA
1354.33	28	22737	10678	H5N2				1100.15	8	4066	3166	NA				991.379	12	2550	997	NA				924.249	6	1061	542	NA
1384.33	8	6745	3192	NA				1116.18	36	18100	12043	NA				1033.37	26	5527	2751	H2N2PC1	0.0109238	10.5711		933.228	8	1297	645	NA
1395.36	13	10829	5419	H4N3	0.170616	122.273		1132.17	54	27183	17139	NA				1054.48	7	1608	744	NA				935.183	8	1316	721	NA
1434.36	14	11712	2132	NA				1156.11	7	3263	2633	NA				1071.39	8	1757	963	H2N3	0.00681656	6.36233		940.243	17	2870	1339	NA
1436.4	146	109472	63992	H3N4	0.132013	91.9051		1192.46	30	14616	10085	H4N2	-0.0309091	-25.9205		1078.4	13	2892	1375	NA				956.212	6	1075	888	NA
1525.41	7	5242	3027	F2H3N3	0.158458	103.879		1195.45	74	36063	25004	H3N2PC1	-0.0232528	-19.451		1104.45	8	1883	1231	NA				1013.21	11	1884	965	NA
1582.44	8	6047	3362	F1H3N4	0.149921	94.7406		1207.24	7	3468	2656	NA				1140.44	21	4902	3519	NA				1033.44	26	4545	2720	H2N2PC1	-0.0650762	-62.9704
1639.46	6	4470	3035	H3N5	0.151385	92.3384		1223.26	7	3230	4089	NA				1154.52	29	6733	3385	NA				1036.2	23	4034	2149	NA
								1233.47	19	9277	7943	H3N3	-0.01936	-15.6955		1194.41	6	1519	1476	NA				1052.18	19	3380	2172	NA
								1243.22	11	5196	3720	NA				1232.5	14	3235	3071	NA				1071.46	11	1851	1276	H2N3	-0.0561834	-52.4365
								1248.27	7	3286	2844	NA				1241.49	7	1584	913	NA				1116.17	14	2400	1749	NA
								1351.26	13	5763	4950	NA				1247.44	21	5086	3870	NA				1132.17	34	5821	3422	NA
								1354.48	18	7920	6997	H5N2	-0.00108568	-0.80155		1274.45	14	3429	2188	NA				1154.57	7	1282	973	NA
								1395.5	6	2739	3747	H4N3	0.00646342	4.63162		1279.56	16	3849	3330	NA				1232.62	10	1659	1829	NA
								1436.54	105	42518	32242	F2H3N3	-0.00498748	-3.47188		1295.46	13	3039	2603	NA				1243.25	8	1334	993	NA
								1565.27	10	3799	3459	NA				1301.58	43	10357	6754	NA				1274.57	16	2561	1882	NA
								1666.27	9	3064	3048	NA				1372.61	21	4889	3289	NA				1279.76	11	1888	1987	NA
																1414.59	6	1442	1358	NA				1301.64	14	2254	1791	NA
																1436.51	75	17654	13406	H3N4	0.0190125	13.2352		1436.6	85	12754	10744	H3N4	-0.0659875	-45.9332
																1475.64	17	3915	3641	NA				1587.91	11	1401	1496	NA
																1480.61	31	7318	5590	NA
																1537.57	14	3128	3072	NA
																1582.57	6	1370	1694	F1H3N4	0.0199213	12.588
																1587.66	27	5978	6026	NA
																1590.64	11	2411	2651	NA
